# Towards the development of an insulin degradation test

**DOI:** 10.64898/2026.02.12.705529

**Authors:** David Ritz, Elizabeth-Lauren Stevenson, Daniel Schultz

**Affiliations:** Department of Microbiology & Immunology – Geisel School of Medicine at Dartmouth,Hanover, NH 03755, USA; Department of Molecular and Systems Biology – Geisel School of Medicine at Dartmouth, Hanover, NH 03755, USA

**Keywords:** insulin, fibrillation, degradation, sensing

## Abstract

People with diabetes rely on exogenous insulin to reduce blood glucose levels, compensating for insulin resistance or impaired pancreatic β-cell function. Despite being essential for diabetes management, insulin formulations exhibit inconsistent performance due to their relatively fragile stability. This instability carries significant cost implications: some individuals spend over $1,000 USD per month on insulin, and these high prices influence one in six Americans with diabetes to ration their insulin supplies. Environmental stressors can induce conformational changes that cause insulin to misfold and aggregate into fibrils, which are inactive structures that contribute to long-term diabetic complications. Although insulin’s instability is well-documented, no test currently exists outside of laboratory settings to determine whether an insulin formulation has degraded. Here, we compare biochemical techniques for assessing bioactivity and structural integrity in three commercial insulin analogs exposed to physiologically relevant stress conditions, showing that fibril formation precedes measurable loss of bioactivity in insulin and that fibrillation depends on both the stressor type and the insulin formulation tested. We then demonstrate proof-of-concept testing for antibody-based degradation detection using commercial monoclonal antibody candidates. Together, these findings underscore the critical need for accessible insulin quality testing and demonstrate the feasibility of antibody-based detection of insulin fibrillation.

**Importance:** Insulin remains one of the most essential yet fragile biopharmaceuticals used in modern medicine. Globally, 150 million people with diabetes depend on exogenous insulin to regulate blood glucose levels, but the protein’s inherent instability can cause degradation during storage or transport. These degradation events can reduce insulin’s potency and safety, yet patients and healthcare providers currently have no practical means to assess insulin quality before injection. This knowledge gap contributes to inconsistent therapeutic outcomes and increases the risk of complications associated with degraded insulin. Our work directly addresses this unmet clinical and public health need by identifying the molecular changes that occur when insulin analogs are exposed to everyday environmental stressors and by completing proof-of-concept testing for a device to detect insulin fibrillation. We demonstrate that structural transitions to fibrils precede measurable loss of bioactivity and that fibrillation behavior depends on both the insulin analog and the stressor type. By combining biochemical characterization with antibody-based detection, this study establishes a foundation for a low-cost, accessible method to verify insulin integrity outside the laboratory. Such a tool could prevent the use of degraded insulin, improve treatment consistency, and empower patients to ensure the quality of their medication. More broadly, this approach exemplifies how protein stability monitoring can be integrated into biotherapeutic quality assurance, improving safety, efficacy, and trust in life-sustaining biologic medicines.
