## Supplemental Data 1 for "Towards the development of an insulin degradation test"

### Sheet: Humalog
Stress	ThT 0 hr	ThT 8 hr	ThT 24 hr	ThT 48 hr	ThT 72 hr	ThT 96 hr	Final OD
Ideal rep 1	1	0.923529	1.05098	0.978431	1.08431	0.888235	0.0015
Ideal rep 2	1	0.825	0.973077	0.934615	0.903846	0.859615	-0.0071
Ideal rep 3	1	0.818898	0.950787	0.935039	1.00591	0.923228	0.0056
-20°C rep 1	1	1.52675	2.29835	2.90535	4.36214	3.80041	0.001
-20°C rep 2	1	1.22698	1.75803	1.64668	3.25268	1.55246	-0.0054
-20°C rep 3	1	1.32432	3.45322	4.26611	4.61954	1.93139	0.0017
37°C rep 1	1	0.790196	0.852941	0.888235	0.870588	0.833333	0.0044
37°C rep 2	1	0.705769	0.819231	0.873077	0.903846	0.825	0.0024
37°C rep 3	1	0.848425	0.866142	0.856299	0.879921	0.830709	-0.0032
37°C + agitation rep 1	1	0.735294	0.813725	0.888235	0.854902	1.78824	0.0113
37°C + agitation rep 2	1	0.805769	0.896154	0.903846	0.915385	0.825	0.0081
37°C + agitation rep 3	1	0.767717	0.807087	0.877953	1.49803	2.16732	-0.007
65°C rep 1	1	3.21961	11.7745	14.0882	14.6294	18.151	0.1512
65°C rep 2	1	3.96731	11.0962	14.6654	15.3538	16.1077	0.1264
65°C rep 3	1	3.16339	10.4783	14.7677	15.8524	15.7697	0.1494
Air rep 1	1	0.901961	0.97451	0.996078	1.08824	1.10784	0.0133
Air rep 2	1	0.911538	0.973077	1.00577	1.08077	1.31154	-0.0113
Air rep 3	1	0.901575	1.04921	1.06299	1.07283	1.37598	0.0143
Agitation rep 1	1.04666	0.984207	0.93252	0.898062	0.854989	0.906676	0.0036
Agitation rep 2	0.973439	0.898062	0.891601	0.857143	1.03159	0.876525	-0.0341
Agitation rep 3	0.979899	0.88514	0.902369	0.850682	0.874372	0.891601	-0.0246
	ThT 0 hr	ThT 0.5 hr	ThT 1 hr	ThT 1.5 hr	ThT 2 hr	Final OD
UV rep 1	1	1.83333	2.11198	2.41667	2.42448	0.0511
UV rep 2	1	1.69355	2.49731	2.40323	2.37097	0.0567
UV rep 3	1	1.10662	1.63787	1.47243	1.2261	0.0446
	ThT 0 hr	ThT F/T (12hr)	ThT 37°C + ag (1 hr)	ThT 65°C (3 hr)	ThT UV (30 min)	ThT 65°C (3 hr)	Final OD
BBD rep 1	1	1.16594	0.858079	1.28603	1.46725	2.54803	0.0179
BBD rep 2	1	1.32972	0.895879	1.282	1.64425	2.73102	0.0096
BBD rep 3	1	1.25103	0.759259	1.07819	1.69959	2.78601	0.0217
	ThT 0 hr	ThT 1 hr	ThT 2 hr	ThT 4 hr	ThT 6 hr
65°C rep 1	1	0.976562	1.0625	1.63021	2.3151
65°C rep 2	1	1.03763	1.06989	1.6371	2.37366
65°C rep 3	1	0.6875	0.742647	1.08088	1.60294
	ThT 48 hr	Final OD
65°C rep 1	11.8098	0.0243
65°C rep 2	11.4458	-0.003
65°C rep 3	11.5115	-0.0293

### Sheet: Novolog
Stress	ThT 0 hr	ThT 8 hr	ThT 24 hr	ThT 48 hr	ThT 72 hr	ThT 96 hr	Final OD
Ideal rep 1	1	0.989316	1.17094	1.02564	0.916667	0.942308	-0.0079
Ideal rep 2	1	1.16706	1.19093	1.10263	1.09785	1.04057	0.0077
Ideal rep 3	1	0.950413	0.997934	0.944215	0.927686	0.919421	0.0002
-20°C rep 1	1	1.00214	1.29701	0.929487	0.916667	0.831197	0.0072
-20°C rep 2	1	1.05012	1.179	1.05967	1.01432	1.06921	0.0225
-20°C rep 3	1	0.969008	0.989669	0.977273	0.904959	0.89876	0.0076
37°C rep 1	1	0.995726	0.995726	1.00641	0.884615	0.897436	0.0016
37°C rep 2	1	1.10979	1.09785	1.12411	1.04057	1.03341	-0.0084
37°C rep 3	1	0.958678	1.02479	0.964876	0.892562	0.840909	0.0057
37°C + agitation rep 1	1	0.982906	1.0406	1.02137	0.974359	0.955128	0.0331
37°C + agitation rep 2	1	1.10263	1.16945	1.1074	1.05251	1.10979	0.0913
37°C + agitation rep 3	1	1.00826	0.979339	0.929752	0.828512	0.913223	0.0795
65°C rep 1	1	4.60897	19.1667	26.0684	28.4573	30.4466	-0.0467
65°C rep 2	1	4.92124	19.778	28.2124	29.3031	30	0.051
65°C rep 3	1	4.07645	15.5847	24.6219	23.2934	27.312	-0.0199
Air rep 1	1	0.987179	1.05128	1.17179	1.29487	1.84359	0.0039
Air rep 2	1	0.997462	1.04315	1.16244	1.2132	1.44924	0.0262
Air rep 3	1	1.145	1.1375	1.4425	3.3775	3.2925	-0.0053
Agitation rep 1	1	0.893617	0.8	0.751064	0.853191	0.887234	-0.0068
Agitation rep 2	1	0.844639	0.849015	1.14004	1.41138	2.14661	0.0412
Agitation rep 3	1	0.8753	0.839329	1.52758	1.7554	2.2446	0.0286
	ThT 0 hr	ThT 0.5 hr	ThT 1 hr	ThT 1.5 hr	ThT 2 hr	Final OD
UV rep 1	1	1.34316	2.21716	2.64343	2.95174	0.0655
UV rep 2	1	1.464	2.18933	2.65333	2.88267	0.051
UV rep 3	1	1.32911	2.01772	2.51139	2.69114	0.0548
	ThT 0 hr	ThT F/T (12hr)	ThT 37°C + ag (1 hr)	ThT 65°C (3 hr)	ThT UV (30 min)	ThT 65°C (3 hr)	Final OD
BBD rep 1	1	1.112	0.96	1.15467	1.552	2.57867	0.0607
BBD rep 2	1	1.03523	1.03523	1.15718	1.64228	2.66125	0.0475
BBD rep 3	1	1.13208	1.01617	1.15364	1.54178	2.04582	0.0093
	ThT 0 hr	ThT 0.5 hr	ThT 1 hr	ThT 1.5 hr	ThT 2 hr	ThT 4 hr	ThT 6 hr
65°C rep 1	1	0.970085	0.989316	0.952991	0.933761	1.11752	1.84188
65°C rep 2	1	1.02864	1.09069	1.06683	1.06683	1.47017	1.83532
65°C rep 3	1	0.900826	0.942149	0.913223	0.948347	1.14463	1.67975

### Sheet: Basaglar
Stress	ThT 0 hr	ThT 8 hr	ThT 24 hr	ThT 48 hr	ThT 72 hr	ThT 96 hr	Final OD
Ideal rep 1	1	0.971171	1.00541	1.03423	0.985586	1.04685	-0.00673333
Ideal rep 2	1	1.03558	1.05243	1.11236	1.07303	1.05805	0.00866667
Ideal rep 3	1	1.06767	1.06391	1.10526	1.06015	1.07331	-0.00193333
-20°C rep 1	1	0.974775	1.04144	1.02883	0.994595	0.972973	-0.00103333
-20°C rep 2	1	1.01685	1.04307	1.08989	1.02622	1.07303	0.0411667
-20°C rep 3	1	1.03195	1.05263	1.04511	1.06391	1.07707	0.00206667
37°C rep 1	1	1.05225	1	1.01802	1.01982	1.00901	0.0150667
37°C rep 2	1	1.00187	1.02809	1.06554	1.06929	1.03558	0.00516667
37°C rep 3	1	1.01316	1.00376	1.03571	1.06203	1.04699	-0.00583333
37°C + agitation rep 1	1	1.01441	1.00901	1.24865	2.83423	5.31532	0.00716667
37°C + agitation rep 2	1	1.03933	1.103	2.03745	3.35206	7.01311	0.000966667
37°C + agitation rep 3	1	1.06767	2.17481	4.51692	6.01692	8.87782	0.0455667
65°C rep 1	1	0.996396	1.06486	1.51351	1.21081	1.23784	-0.0157333
65°C rep 2	1	1.04494	1.14794	4.85393	1.88764	2.72659	-0.0206333
65°C rep 3	1	1.19173	1.31767	1.65789	1.44173	1.93985	-0.00883333
Air rep 1	1	0.98927	1.01717	1.02361	1.07082	1.12876	0.00716667
Air rep 2	1	0.976395	0.969957	1.02361	1.0515	1.12017	0.0412667
Air rep 3	1	0.993617	0.985106	0.989362	1.00851	1.09787	0.0423667
Agitation rep 1	0.928702	0.725777	1.04936	0.88117	0.870201	0.797075	-0.0109
Agitation rep 2	1.09689	0.71298	1.12066	0.703839	0.862888	0.798903	-0.0056
Agitation rep 3	0.974406	0.755027	1.05302	0.725777	0.844607	0.817185	-0.0191
	ThT 0 hr	ThT 0.5 hr	ThT 1 hr	ThT 1.5 hr	ThT 2 hr	Final OD
UV rep 1	1	1.05544	1.27079	1.36034	1.55224	0.0279667
UV rep 2	1	1.05882	1.24183	1.44009	1.47059	0.0692667
UV rep 3	1	1.13014	1.28082	1.43836	1.5411	0.0305667
	ThT 0 hr	ThT F/T (12hr)	ThT 37°C + ag (1 hr)	ThT 65°C (3 hr)	ThT UV (30 min)	ThT 65°C (3 hr)	Final OD
BBD rep 1	1	0.819749	0.691223	0.841693	0.755486	0.935737	-0.00903333
BBD rep 2	1	0.910839	0.783217	0.865385	0.812937	0.980769	-0.00203333
BBD rep 3	1	0.938104	0.87234	1.10638	0.994197	1.24178	0.00686667
	ThT 336 hr	Final OD
37°C+agitation rep 1	95.2373	0.0385
37°C+agitation rep 2	88.4348	0.0497
37°C+agitation rep 3	94.4292	-0.0091
